# Single molecule microscopy reveals key physical features of repair foci in living cells

**DOI:** 10.1101/2020.06.18.160085

**Authors:** Judith Miné-Hattab, Mathias Heltberg, Marie Villemeur, Chloé Guedj, Thierry Mora, Aleksandra M. Walczak, Maxime Dahan, Angela Taddei

## Abstract

In response to double strand breaks (DSB), repair proteins accumulate at damaged sites, forming membrane-less sub-compartments or foci. Here we explored the physical nature of these foci, using single molecule microscopy in living cells. Rad52, the functional homolog of BRCA2 in yeast, accumulates at DSB sites and diffuses ~6 times faster within repair foci than the focus itself, exhibiting confined motion. The Rad52 confinement radius coincides with the focus size: foci resulting from 2 DSBs are twice larger in volume that the ones induced by a unique DSB and the Rad52 confinement radius scales accordingly. In contrast, molecules of the single strand binding protein Rfa1 follow anomalous diffusion similar to the focus itself or damaged chromatin. We conclude that while most Rfa1 molecules are bound to the ssDNA, Rad52 molecules are free to explore the entire focus possibly reflecting the existence of a liquid droplet around damaged DNA.
