## Supplementary material for "Single molecule microscopy reveals key physical features of repair foci in living cells": Strain Table

### Sheet: Sheet1
yAT	Mating Type	Genotype	origin
2708	α	ADE2 RAD5
2709	a	ADE2 TRP1 lys2∆ RAD5
2781	α	ADE2 bar1::LEU2 LYS2 RAD5 rad52::RAD52-RFP	This study
3026	α	ADE2 RAD5 rad52::RAD52-mMaple	This study
3153	a	ADE2 TRP1 lys2∆ RAD5 rad52::RAD52-HaloTag pdr5∆::NAT	This study
3241	α	ADE2 bar1::LEU2 RAD5 rad52::RAD52-RFP ura3∆::NatNT2 lys2::ura3-I-SceI(loxP-KanMX-loxP) trp1::Gal-I-SceI-TRP1	This study
3334	α	ADE2 RAD5 rad52::RAD52-mMaple trp1::Gal-ISCeI-TRP1 lys2::ura3-I-SceI(loxP-KanMX-loxP)	This study
3346	α	ADE2 RAD5 rad52::RAD52-mMaple trp1::Gal-I-SceI-TRP1 lys2::ura3-I-SceI(loxP-KanMX-loxP) ura3∆::NatNT2	This study
3391	a	ADE2 TRP1 lys2∆ RAD5 rad52::RAD52-HaloTag pdr5∆::NAT rad51∆::KanMX	This study
3397	α	ADE2 RAD5 pdr5∆::NAT his3-11::NLS-HaloTag(LoxP-KanMX-LoxP)	This study
3449	a	ADE2 RAD5 lys2::ura3-I-SceI(loxP) trp1::Gal-I-SceI-TRP1 ura3∆::KanMX htb2::HTB2-mMaple(HIS3_MX6) pdr5∆::Nat RAD52-HaloTag	This study
3453	a	ADE2 RAD5 MRE11-LLAKKRKG_YFP pdr5∆::Nat RAD52-HaloTag	This study
3566	α	ADE2 RAD5 rad52::RAD52-mMaple trp1::Gal-I-SceI-TRP1 lys2::ura3-ISceI(loxP-KanMX-loxP) ura3∆::NatNT2 his3::ura3-I-SceI(loxP)	This study
3568	a	ADE2 RAD5 lys2::ura3-I-SceI(loxP) trp1::Gal-ISCeI-TRP1 ura3∆::KanMX htb2::HTB2-mMaple(HIS3_MX6) pdr5∆::Nat RAD52-HaloTaghis3::ura3-I-SceI(loxP)	This study
3594	α	ADE2 RAD5 RAD52-HaloTag pdr5∆::LEU2	This study
3740	a	ADE2 RAD5 lys2::ura3-I-SceI(loxP) trp1::Gal-ISCeI-TRP1 ura3∆::KanMX htb2::HTB2-mMaple(HIS3_MX6) pdr5∆::Nat rad52::(hphNT1)ADHp-RAD52-HaloTag	This study
3741	a	ADE2 RAD5 lys2::ura3-I-SceI(loxP) trp1::Gal-ISCeI-TRP1 ura3∆::KanMX htb2::HTB2-mMaple(HIS3_MX6) pdr5∆::Nat rad52::(hphNT1)GDPp-RAD52-HaloTag	This study
3742	a	ADE2 RAD5 lys2::ura3-I-SceI(loxP) trp1::Gal-ISCeI-TRP1 ura3∆::KanMX htb2::HTB2-mMaple(HIS3_MX6) pdr5∆::Nat rad52::(hphNT1)TEF1p-RAD52-HaloTag	This study
3857	α	ADE2 RAD5 rad52::RAD52-mMapleHaloTag trp1::Gal-ISceI-TRP1 lys2::LYS2-ISceIcutsite ura3∆::KanMX his3-11,15::ura3-ISceIcutsite(loxP)	This study
3851	a	ADE2 RAD5 rad52::RAD52-HaloTag trp1::Gal-ISceI-TRP1 lys2::LYS2-ISceIcutsite ura3∆::KanMX his3-11,15::ura3-ISceIcutsite(loxP) pdr5∆::LEU2	This study
